# Genome-resolved analyses show an extensive diversification in key aerobic hydrocarbon-degrading enzymes across bacteria and archaea

**DOI:** 10.1101/2022.06.22.496985

**Authors:** Maryam Rezaei Somee, Mohammad Ali Amoozegar, Seyed Mohammad Mehdi Dastgheib, Mahmoud Shavandi, Leila Ghanbari Maman, Stefan Bertilsson, Maliheh Mehrshad

## Abstract

Hydrocarbons (HCs) are organic compounds composed solely of carbon and hydrogen. They mainly accumulate in oil reservoirs, but aromatic HCs can also have other sources and are widely distributed in the biosphere. Our perception of pathways for biotic degradation of major HCs and genetic information of key enzymes in these bioconversion processes have mainly been based on cultured microbes and are biased by uneven taxonomic representation. Here we use Annotree to provide a gene-centric view of aerobic degradation of aliphatic and aromatic HCs in a total of 23446 genomes from 123 bacterial and 14 archaeal phyla. Apart from the widespread genetic potential for HC degradation in *Proteobacteria, Actinobacteriota, Bacteroidota*, and *Firmicutes*, genomes from an additional 18 bacterial and 3 archaeal phyla also hosted key HC degrading enzymes. Among these, such degradation potential has not been previously reported for representatives in the phyla UBA8248, Tectomicrobia, SAR324, and Eremiobacterota. While genomes containing full pathways for complete degradation of HCs were only detected in *Proteobacteria* and *Actinobacteriota*, other lineages capable of mediating such key steps could partner with representatives with truncated HC degradation pathways and collaboratively drive the process. Phylogeny reconstruction shows that the reservoir of key aerobic hydrocarbon-degrading enzymes in Bacteria and Archaea undergoes extensive diversification via gene duplication and horizontal gene transfer. This diversification could potentially enable microbes to rapidly adapt to novel and manufactured HCs that reach the environment.
