## Supplementary Table S1 for "Genome-resolved analyses show an extensive diversification in key aerobic hydrocarbon-degrading enzymes across bacteria and archaea"

### Sheet: Aliphatic_aerobic
Enzyme name	Function	Metacyc, biocyc	Reaction	Gene	pfam	tigrfam	interpro	uniprot	KEGG orthology	KEGG gene	EC number (KEGG)	KEGG pathway
n-alkane
Outer-membrane protein	Could be involved in the transport of substrates.	-	-	alkL	PF03922	-	IPR011250, IPR005618	Q00595	-	MARHY2842	-	-
Outer membrane lipoprotein Blc	Import n-alkanes into the bacterial cells	ABOR393595:ABO_RS04485-MONOMER	-	blc	PF08212	-	IPR012674, IPR022271, IPR002446, IPR022272, IPR000566	Q0VR81	K03098	ABO_0869	-	-
Putative methyl-accepting chemotaxis AlkN, Chemotactic transducer	Chemotactic-signal transducers respond to changes in the concentration of attractants and repellents in the environment, transduce a signal from the outside to the inside of the cell, and facilitate sensory adaptation through the variation of the level of methylation	-	-	alkN	PF00015	-	IPR004090, IPR003660, IPR004089	Q9R9U8	-	HMF8227_02794	-	-
Alkane 1-monooxygenase	Catalyzes the hydroxylation of n-alkanes in the presence of a NADH-rubredoxin reductase and rubredoxin. It preferably hydroxylases long-chain-length alkanes with at least 12 carbon atoms.	ASP62977:ACIAD_RS06515-MONOMER	Octane + 2 reduced rubredoxin + O2 + 2 H+ = 1-octanol + 2 oxidized rubredoxin + H2O	alkB	PF00487	-	IPR033885, IPR005804	O31250	K00496	ACIAD1411	1.14.15.3	ko00071, ko00930
Terminal alkane-1-monooxygenase	Convert alkanes to their corresponding alcohol, alkane 1-monooxygenase activity	-	-	alkM	PF00487	-	IPR033885, IPR005804	B0VNW9	K00496	ABSDF1860	1.14.15.3	ko00071, ko00930
Rubredoxin-1	Involved in the hydrocarbon hydroxylating system, which transfers electrons from NADH to rubredoxin reductase and then through rubredoxin to alkane 1 monooxygenase.	-	-	alkF	PF00301	-	IPR024934, IPR024935, IPR018527	Q9WWW5	-	A3Q41_02202	-	-
Rubredoxin-2	Involved in the hydrocarbon hydroxylating system, which transfers electrons from NADH to rubredoxin reductase and then through rubredoxin to alkane 1 monooxygenase	-	-	alkG	PF00301	-	IPR024934, IPR024935, IPR018527	Q9WWW4	-	ABO_2708	-	-
Rubredoxin	Involved in the hydrocarbon hydroxylating system, which transfers electrons from NADH to rubredoxin reductase and then through rubredoxin to alkane 1 monooxygenase	ASP62977:ACIAD_RS04915-MONOMER	-	rubA	PF00301	-	IPR024922, IPR024934, IPR024935, IPR018527	P42453	-	ACIAD1066	-	-
Rubredoxin-NAD(+) reductase	Involved in the hydrocarbon hydroxylating system, which transfers electrons from NADH to rubredoxin reductase and then through rubredoxin to alkane 1 monooxygenase	-	2 reduced rubredoxin + NAD+ + H+ = 2 oxidized rubredoxin + NADH	alkT	PF07992, PF14759	-	IPR036188, IPR023753, IPR016156, IPR028202	Q9L4M8	K21738, K05297	PP_5314	1.18.1.1	ko00071
Rubredoxin-NAD(+) reductase	Involved in the hydrocarbon hydroxylating system, which transfers electrons from NADH to rubredoxin reductase and then through rubredoxin to alkane 1 monooxygenase	ASP62977:ACIAD_RS04910-MONOMER	2 reduced rubredoxin + NAD+ + H+ = 2 oxidized rubredoxin + NADH.	rubB	PF07992	-	IPR036188, IPR023753	P42454	K05297	ACIAD1065	1.18.1.1	ko00071
Alcohol dehydrogenase [acceptor]	Converts aliphatic medium-chain-length alcohols into aldehydes. May be linked to the electron transfer chain	-	Alcohol + acceptor = aldehyde + reduced acceptor	alkJ	PF05199, PF00732	-	IPR036188, IPR027424, IPR012132, IPR000172, IPR007867	Q9WWW2	K00108	PFLCHA0_c25510	1.1.99.1	pprc00260, pprc01100
Aldehyde dehydrogenase	Convert aldehyde to acid	-	An aldehyde + NAD+ + H2O = a carboxylate + NADH.	alkH	PF00171	-	IPR016161, IPR016163, IPR016160, IPR029510, IPR016162, IPR015590, IPR012394	P12693	K00128	ABO_2709	1.2.1.3	-
Medium-chain-fatty-acid--CoA ligase	Addition of a CoA to the acid	MetaCyc:MONOMER-1083	ATP + a medium-chain carboxylic acid + CoA = AMP + diphosphate + an acyl-CoA	alkK	PF00501, PF13193	-	IPR025110, IPR020845, IPR000873	Q00594	K00666	PF1751_v1c08870	6.2.1.-	-
HTH-type transcriptional regulator AlkS	This protein activates the expression of AlkB1 in the presence of alkanes	ABOR393595:ABO_RS13830-MONOMER	-	alkS	PF00196	-	IPR016032, IPR011990, IPR000792, IPR036388	Q0VKZ4	K21748	ABO_2706	-	-
HTH-type transcriptional regulator AlkR	This protein activates the expression of the alkane 1-monooxygenase AlkM	ASP62977:ACIAD_RS06510-MONOMER	-	alkR	PF12852, PF12833	-	IPR032783, IPR009057, IPR018060, IPR018062, IPR014710, IPR011051, IPR020449	O31249	K21747	ACIAD1410	-	-
Alkane uptake protein A	Required for growth on alkanes. Probably involved in the uptake of micelle-solubilized alkanes	-	-	aupA(FadL)	PF03349	-	IPR005017	H8WEC1	-	MARHY0478	-	-
Probable FAD-binding monooxygenase AlmA	Is able to catalyze the degradation of n-alkanes with C chain lengths of 32 and 36. Probably allows Acinetobacter baylyi strain ADP1 to grow on the long-chain n-alkane dotriacontane (C32H66) as a sole carbon source	ASP62977:ACIAD_RS14460-MONOMER	-	almA	PF00743	-	IPR036188, IPR020946	Q6F7T9	-	ACIAD3192	1.14.13.22	ko00930, ko01120, ko01220
Alkane monoxygenase	Hydroxylate C15–C36 alkanes	GTHE420246:G1G82-3651-MONOMER	-	ladA	PF00296	TIGR03860	IPR011251, IPR036661, IPR016215	A4IU28	K20938	GTNG_3499	1.14.14.28	-
Cycloalkane
Cyclohexanone 1,2-monooxygenase	Hydroxylation of cyclohexane at the expense of NAD(P)H and O2	MetaCyc:MONOMER-3122	-	chnB	PF00743	-	IPR036188, IPR020946	Q9R2F5	K03379	BAA86293	1.14.13.22	ko00930, ko01120, ko01220
NAD(P)H-dependent aldehyde dehydrogenase	Convert cyclohexanol to cyclohexanone (a NAD(P) is reduced to NAD(P)H)	-	-	chnE	PF00171	-	IPR016161, IPR016163, IPR016162, IPR015590	Q9F7E3	K19962	BAA86294	1.2.1.63	ko00930, ko01100
Cyclohexanone dehydrogenase	converts cyclohexanone to caprolactone by incorporation of one atom of oxygen into the ring of the cyclohexanone through oxidation of NADPH and reduction of O2 to H2O	MetaCyc:MONOMER-3121	-	chnA	-	-	IPR036291, IPR020904, IPR002347	Q9F7E0	K19960	BAC80215	1.1.1.245	ko00930
Caprolactone hydrolase	Breaking the ring through insertion of one molecule of H2O into the ring and produce 6-hydroxy hexanoic acid	MetaCyc:MONOMER-3123	-	chnC	PF07859	-	IPR029058, IPR013094	Q9F7D7	K14731	BAC80218	3.1.1.83	ko00903, ko00930, ko01220
6-hydroxyhexanoic acid dehydrogenase	Oxidation of 6-hydroxy hexanoic acid to 6-oxohexanoic	MetaCyc:MONOMER-3124	-	chnD	PF08240, PF00107	-	IPR013149, IPR013154, IPR011032, IPR036291, IPR020843	Q9F7D8	K19961	BAC80217	1.1.1.258
AraC-like transcriptional regulator	DNA-binding transcription factor activity			chnR	PF12833	-	IPR009057, IPR018060	Q7BK22	K07506	ND012
Cyclododecanone monooxygenase	inserts an atom oxygen into the ring and converts the cyclododecanone to lauryl lactone	-	-	cddA	-	-	IPR036188	Q938F6	K03379	W7S_25210	1.14.13.22	ko00930, ko01120, ko01220
Lactone hydrolase	Produce an acidic intermediate (12-hydroxy lauric acid) via the addition of molecule of H2O	-	-	cddB	PF00144	-	IPR001466, IPR012338	Q938F5	-	-	-	-
12-hydroxylauric acid dehydrogenase	Convert 12-hydroxy lauric acid to 12-oxolauric acid	-	-	cddC	PF08240, PF00107	TIGR03989	IPR013149, IPR013154, IPR023921, IPR002328, IPR011032, IPR036291, IPR020843	Q938F2	-	-	-	-
12-oxolauric acid dehydrogenase	Convert 12-oxolauric acid to DDDA (dodecanedioic acid)	-	-	cddD	PF00171	-	IPR016161, IPR016163, IPR029510, IPR016162, IPR015590	Q938F1	K00128	VIBNI_A1233	1.2.1.3	-

### Sheet: Aromatic_aerobic
Enzyme name	Function	Metacyc, biocyc	Reaction	Gene	pfam	tigrfam	interpro	uniprot	KEGG orthology	KEGG gene	EC number (KEGG)	KEGG pathway
Xylene
Xylene monooxygenase	Oxidizes toluene and xylenes to (methyl)benzyl alcohols. The enzyme has a broad specificity and also oxidizes (methyl)benzyl alcohols to (methyl)benzaldehydes and indole to indoxyl.	MetaCyc:MONOMER-2941	Reduced ferredoxin + NAD+ = oxidized ferredoxin + NADH.	xylA	PF00970, PF00111, PF00175	-	IPR036010, IPR001041, IPR006058, IPR012675, IPR008333, IPR017927, IPR001709, IPR039261, IPR001433, IPR001221, IPR017938	P21394	K18293	Pput_2902	1.18.1.3	ko00622, ko01120, ko01220
Xylene monooxygenase subunit 1	Oxidizes toluene and xylenes to (methyl)benzyl alcohols. The enzyme has a broad specificity and also oxidizes (methyl)benzyl alcohols to (methyl)benzaldehydes and indole to indoxyl.	MetaCyc:MONOMER-2942		xylM	PF00487	-	IPR033885,IPR005804	P21395	K15757	DSC_14810	1.14.15.26	ko00622, ko00623, ko01100,ko01120, ko01220
Aryl-alcohol dehydrogenase	Oxidizes primary alcohols with an aromatic or cyclohex-1-ene ring. It is highly specific for benzyl alcohol	MetaCyc:MONOMER-2967	An aromatic alcohol + NAD+ = an aromatic aldehyde + NADH.	xylB	PF08240, PF00107	-	IPR013149, IPR013154, IPR002328, IPR011032, IPR036291	P39849	K00055	PputGB1_3245	1.1.1.90	ko00350, ko00360, ko00622, ko00623, ko01100, ko01120, ko01220
Benzaldehyde dehydrogenase [NAD(+)]	-	MetaCyc:MONOMER-2968	Benzaldehyde + NAD+ + H2O = benzoate + NADH	xylC	PF00171	-	IPR016161, IPR016163, IPR016160, IPR029510, IPR016162, IPR015590	P43503	K00141	H045_05685	1.2.1.28	ko00622, ko00623, ko00627, ko01100, ko01120, ko01220
Toluate 1,2-dioxygenase subunit alpha	Protein has several cofactor binding sites:	MetaCyc:MONOMER-2961	-	xylX	PF00848, PF00355	TIGR03229	IPR017639, IPR017941, IPR036922, IPR015881, IPR015879, IPR001663	P23099	K05549	Pput_2554	1.14.12.10, 1.14.12.-	ko00362, ko00364, ko00622, ko01100, ko01120, ko01220
Benzoate 1,2-dioxygenase subunit alpha	Degradation of benzoate to 2-hydro-1,2-dihydroxybenzoate (DHB)	ASP62977:ACIAD_RS06635-MONOMER	Benzoate + NADH + O2 = (1R,6S)-1,6-dihydroxycyclohexa-2,4-diene-1-carboxylate + NAD+	benA	PF00848, PF00355	TIGR03229	IPR017639, IPR017941, IPR036922, IPR015881, IPR015879, IPR001663	P07769	K05549	PP_3161	1.14.12.10, 1.14.12.-	ko00362, ko00364, ko00622, ko01100, ko01120, ko01220
Toluate 1,2-dioxygenase subunit beta	This protein is involved in the pathway toluene degradation, which is part of Xenobiotic degradation	MetaCyc:MONOMER-2962	-	xylY	PF00866	TIGR03232	IPR017641, IPR032710, IPR000391	P23100	K05550	PputGB1_2687	1.14.12.10, 1.14.12.-	ko00362, ko00364, ko00622, ko01100, ko01120, ko01220
Benzoate 1,2-dioxygenase subunit beta	Degradation of benzoate to 2-hydro-1,2-dihydroxybenzoate (DHB). The beta subunit may be responsible for the substrate specificity of the enzyme	ASP62977:ACIAD_RS06640-MONOMER	Benzoate + NADH + O2 = (1R,6S)-1,6-dihydroxycyclohexa-2,4-diene-1-carboxylate + NAD+	benB	PF00866	TIGR03232	IPR000391	P07770	K05550	PP_3162	1.14.12.10, 1.14.12.-	ko00362, ko00364, ko00622, ko01100, ko01120, ko01220
Toluate 1,2-dioxygenase electron transfer component	Electron transfer component of toluate 1,2-dioxygenase system.	MetaCyc:MONOMER-2963	Reduced ferredoxin + NAD+ = oxidized ferredoxin + NADH.	xylZ	PF00970, PF00111, PF00175	-	IPR008333, IPR001041, IPR001433	P23101	K05784	PA2516	1.18.1.-	ko00362, ko00364, ko00622, ko01100, ko01120, ko01220
Benzoate 1,2-dioxygenase electron transfer component	Electron transfer component of benzoate 1,2-dioxygenase system		Reduced ferredoxin + NAD+ = oxidized ferredoxin + NADH.	benc	PF00970, PF00111, PF00175	-	IPR001221	P07771	K05784	B479_13465	1.18.1.-	ko00362, ko00364, ko00622, ko01100, ko01120, ko01220
1,6-dihydroxycyclohexa-2,4-diene-1-carboxylate dehydrogenase	Degradation of 2-hydro-1,2-dihydroxy benzoate (DHB) to catechol	MetaCyc:MONOMER-2964	(1R,6S)-1,6-dihydroxycyclohexa-2,4-diene-1-carboxylate + NAD+ = catechol + CO2 + NADH.	xylL	PF00106	-	IPR036291, IPR020904, IPR002347	P23102	K05783	PputUW4_03254	1.3.1.25	ko00362, ko00621, ko00622, ko01100, ko01120, ko01220
1,6-dihydroxycyclohexa-2,4-diene-1-carboxylate dehydrogenase	Degradation of 2-hydro-1,2-dihydroxy benzoate (DHB) to catechol.	ASP62977:ACIAD_RS06650-MONOMER	(1R,6S)-1,6-dihydroxycyclohexa-2,4-diene-1-carboxylate + NAD+ = catechol + CO2 + NADH	benD	PF00106	-	IPR036291, IPR020904, IPR002347	P07772	K05783	PP_3164, PPS_2762	1.3.1.25	ko00362, ko00364, ko00622, ko01100, ko01120, ko01220
Metapyrocatechase (catechol oxygenase)	-	MetaCyc:MONOMER-3421	Catechol + O2 = 2-hydroxymuconate-6-semialdehyde	xylE	PF00903	TIGR03211	IPR017624, IPR029068, IPR004360, IPR037523, IPR000486	Q04285	K00446	RK21_04240	1.13.11.2	ko00361, ko00362, ko00622, ko00643, ko01100, ko01120, ko01220
2-hydroxymuconate semialdehyde hydrolase	Catalyzes the conversion of 2-hydroxymuconate semialdehyde to 2-hydroxypent-2,4-dienoate	MetaCyc:MONOMER-12763	2-hydroxymuconate-6-semialdehyde + H2O = formate + 2-oxopent-4-enoate	xylF	PF00561	-	IPR029058, IPR000073	P23106	K10216	ND087	3.7.1.9	ko00362, ko00622, ko00643, ko01100, ko01120, ko01220
2-hydroxymuconic semialdehyde dehydrogenase	2-hydroxymuconic acid semialdehyde can be converted to 2-hydroxypent-2,4-dienoate either directly by the action of 2-hydroxymuconic semialdehyde hydrolase (HMSH) or by the action of three sequential enzymes, the first of which is HMSD	MetaCyc:MONOMER-3402	2-hydroxymuconate-6-semialdehyde + NAD+ + H2O = (2Z,4E)-2-hydroxyhexa-2,4-dienedioate + NADH	xylG	PF00171	TIGR03216	IPR016161, IPR016163, IPR016160, IPR029510, IPR016162, IPR015590, IPR017628	P23105	K10217	BN5_3621	1.2.1.32, 1.2.1.85	ko00362, ko00380, ko00622, ko01100, ko01120, ko01220
2-hydroxymuconate tautomerase	Catalyzes the ketonization of 2-hydroxymuconate stereoselectively to yield 2-oxo-3-hexenedioate.	MetaCyc:MONOMER-12750	(2Z,4E)-2-hydroxyhexa-2,4-dienedioate = (3E)-2-oxohex-3-enedioate.	xylH	PF01361	TIGR00013	IPR004370, IPR014347, IPR018191	Q8RQD2	K01821	PcP3B5_37700	5.3.2.6	ko00362, ko00621, ko00622, ko01100, ko01120, ko01220
4-oxalocrotonate decarboxylase	-	MetaCyc:MONOMER-12752	(3E)-2-oxohex-3-enedioate = 2-oxopent-4-enoate + CO2	xylI	PF01557	TIGR03218	IPR017630, IPR011234, IPR036663	P49155	K01617	AvCA_08680	4.1.1.77	ko00362, ko00621, ko00622, ko01100, ko01120, ko01220
2-hydroxypent-2,4-dienoate hydratase	Conversion of 2-hydroxypent-2,4-dienoate into 4-hydroxy-2-oxopentanoate.	MetaCyc:MONOMER-3403		xylJ	-	-	IPR036663	P23107	K18364	PKB_4239	4.2.1.80, 4.2.1.132	ko00362, ko00621, ko00622, ko01100, ko01120, ko01220
4-hydroxy-2-oxovalerate aldolase	Catalyzes the retro-aldol cleavage of 4-hydroxy-2-oxopentanoate to pyruvate and acetaldehyde. Is involved in the meta-cleavage pathway for the degradation of aromatic compounds	MetaCyc:MONOMER-3404	(S)-4-hydroxy-2-oxopentanoate = acetaldehyde + pyruvate.	xylK	PF07836, PF00682	TIGR03217	IPR017629, IPR013785, IPR012425, IPR035685, IPR000891	P51019	K18365	Mmwyl1_3801, Achr_32700	4.1.3.39, 4.1.3.43	ko00362, ko00621, ko00622, ko01100, ko01120, ko01220
Transcriptional regulatory protein XylR	Regulatory protein of the TOL plasmid xyl operons. In the presence of m-xylene or m-methylbenzyl alcohol XylR activates both the xylCMABN operon and the regulatory gene xylS; xylS itself activates the xylXYZLTEGFJQKIH operon. XylR interacts with sigma-54.		-	xylR	PF02954, PF00158, PF02830, PF06505	-	IPR010523	P06519	-	-	-	-
XylDLEGF operon transcriptional activator	Regulatory protein of the TOL plasmid xyl operons. XylS activates the xylXYZLTEGFJQKIH operon required for the degradation of toluene, m-xylene and p-xylene		-	xylS	PF14525, PF12833	-	IPR035418, IPR018060	P07859	-	PFLCHA0_c39170	-	-
Benzene and Toluene
Benzene 1,2-dioxygenase subunit alpha	Catalyzes both the oxidation of benzene and toluene	-	Benzene + NADH + O2 = cis-cyclohexa-3,5-diene-1,2-diol + NAD+/Toluene + NADH + O2 = (1S,2R)-3-methylcyclohexa-3,5-diene-1,2-diol + NAD+	todC1 (bnzA)	PF00848, PF00355	-	IPR015879	A5W4F2	K03268	T1E_4266	1.14.12.3, 1.14.12.11 1.14.12.-
Benzene 1,2-dioxygenase subunit beta	Catalyzes both the oxidation of benzene and toluene. The beta subunit may be responsible for the substrate specificity of the enzyme.	-	Benzene + NADH + O2 = cis-cyclohexa-3,5-diene-1,2-diol + NAD+. Toluene + NADH + O2 = (1S,2R)-3-methylcyclohexa-3,5-diene-1,2-diol + NAD+.	todC2 (bnzB)	PF00866	-	IPR000391	A5W4F1	K16268	T1E_4267	1.14.12.3, 1.14.12.11, 1.14.12.-
Toluene 1,2-dioxygenase system ferredoxin--NAD(+) reductase component	Part of the electron transfer component of toluene 1,2-dioxygenase, transfers electrons from ferredoxin (TodB) to NADH	-	Reduced ferredoxin + NAD+ = oxidized ferredoxin + NADH	todA	PF14759, PF07992	-	IPR028202	A5W4E9	K18090	Pput_2878	1.18.1.3 1.18.1.-	ko00361, ko00362, ko00623, ko00625, ko01100, ko01120,ko01220
Toluene 1,2-dioxygenase system ferredoxin subunit	This protein seems to be a 2Fe-2S ferredoxin	-	-	todB	PF00355	-	IPR017941	A5W4F0	K18089	Pput_2879	-	ko00361, Ko00362, ko00623, ko00625, ko01100, ko01120, ko01220
Cis-toluene dihydrodiol dehydrogenase	-	MetaCyc:MONOMER-11352	1-cis-(1S,2R)-dihydroxy-3-methylcyclohexa-3,5-diene + NAD+ = 3-methylcatechol + NADH.	todD	PF00106	TIGR03325	IPR002347	P13859	K16269	Pput_2877	1.3.1.19, 1.3.1.-	ko00361, ko00362, ko00623, ko00624, ko00643, ko01100, ko01120, ko01220
3-methylcatechol 2,3-dioxygenase	-	MetaCyc:MONOMER-11354	3-methylcatechol + O2 = 2-hydroxy-6-oxo-2,4-heptadienoate.	todE	PF00903	TIGR03213	IPR004360	P13453	K16270	Pput_2876	1.13.11.-	ko00622, ko01220
2-hydroxy-6-oxo-2,4-heptadienoate hydrolase	This protein is involved in the pathway toluene degradation, which is part of Xenobiotic degradation.	MetaCyc:MONOMER-11393	-	todF	PF00561	-	IPR000073	P23133	K10702	Pput_2882	3.7.1.-	ko00622, ko01100, ko01120, ko01220
TodF product hydratase	Converts the product of 2-hydroxy-6-oxo-2,4-heptadienoate hydrolase	-	-	todJ	PF01557	-	IPR011234	P23149	K02554	T1E_4272	4.2.1.80	ko00360, ko00362, ko00621, ko00622, ko01100, ko01120, ko01220
Toluene-4-monooxygenase system, hydroxylase component subunit alpha	Component of the toluene-4-monooxygenase multicomponent enzyme system which catalyzes the O2- and NADH-dependent hydroxylation of toluene to form p-cresol	MetaCyc:MONOMER-2506	Toluene + NADH + O2 = 4-methylphenol + NAD+ + H2O.	tmoA	PF02332	-	IPR003430	Q00456	K15760	DSC_04405	1.14.13.236 1.14.13.-	ko00623, ko01100, ko01120, ko01220
Toluene-4-monooxygenase system, hydroxylase component subunit gamma	Component of the toluene-4-monooxygenase multicomponent enzyme system which catalyzes the O2- and NADH-dependent hydroxylation of toluene to form p-cresol	MetaCyc:MONOMER-2507	Toluene + NADH + O2 = 4-methylphenol + NAD+ + H2O	tmoB	PF06234	-	IPR009355	Q00457	K15761	Rpic12D_3557	1.14.13.236	ko00623, ko01100, ko01120, ko01220
Toluene-4-monooxygenase system, hydroxylase component subunit beta	Component of the toluene-4-monooxygenase multicomponent enzyme system which catalyzes the O2- and NADH-dependent hydroxylation of toluene to form p-cresol	MetaCyc:MONOMER-2508	Toluene + NADH + O2 = 4-methylphenol + NAD+ + H2O	tmoE	PF02332	-	IPR003430	Q00460	K15764	Rpic12D_3560	1.14.13.236, 1.14.13.-	ko00623, ko01100, ko01120, ko01220
Toluene-4-monooxygenase system, ferredoxin--NAD(+) reductase component	Reductase component of the toluene-4-monooxygenase multicomponent enzyme system which catalyzes the O2- and NADH-dependent hydroxylation of toluene to form p-cresol	MetaCyc:MONOMER-2501	Reduced ferredoxin + NAD+ = oxidized ferredoxin + NADH	tmoF	PF00111, PF00970, PF00175	-	IPR001041	Q03304	K15765	DSC_04380	1.18.1.3	ko00623, ko00920, ko01100, ko01120, ko01220
Toluene-4-monooxygenase system, ferredoxin component	Ferredoxin component of the toluene-4-monooxygenase multicomponent enzyme system which catalyzes the O2- and NADH-dependent hydroxylation of toluene to form p-cresol	MetaCyc:MONOMER-2502	-	tmoC	PF00355	-	IPR017941	Q00458	K15762	DSC_04395	-	ko00623, ko00920, ko01100, ko01120, ko01220
Toluene-4-monooxygenase system, effector component	Effector component of the toluene-4-monooxygenase multicomponent enzyme system which catalyzes the O2- and NADH-dependent hydroxylation of toluene to form p-cresol	MetaCyc:MONOMER-2504	-	tmoD	PF02406	-	IPR003454	Q00459	K15763	DSC_04390	1.14.13.236 1.14.13.-	ko00623, ko01100, ko01120, ko01220
Phenol
Phenol hydroxylase P0 protein	Catabolizes phenol, and some of its methylated derivatives. P0 is required for growth on phenol, but not for in vitro phenol hydroxylase activity, phenol 2-monooxygenase activity	MetaCyc:MONOMER-12794	H+ + NADPH + O2 + phenol = catechol + H2O + NADP+	dmpK	PF06099	-	IPR010353	P19729	K16249	DSC_04440	1.14.13.244, 1.14.13.243	ko00361, ko00362, ko00623, ko01100, ko01120, ko01220
Phenol hydroxylase P1 protein	Catabolizes phenol, and some of its methylated derivatives. P1 is required for growth on phenol, and for in vitro phenol hydroxylase activity, phenol 2-monooxygenase activity	MetaCyc:MONOMER-12795	H+ + NADPH + O2 + phenol = catechol + H2O + NADP+	dmpL	PF02332	-	IPR009078, IPR012078, IPR003430, IPR012348	P19730	K16243	DSC_04435	1.14.13.244, 1.14.13.243	ko00361, ko00362, ko00623, ko01100, ko01120, ko01220
Phenol hydroxylase P2 protein	Catabolizes phenol, and some of its methylated derivatives. P2 is required for growth on phenol, and for in vitro phenol hydroxylase activity, phenol 2-monooxygenase activity	MetaCyc:MONOMER-12796	H+ + NADPH + O2 + phenol = catechol + H2O + NADP+	dmpM	PF02406	-	IPR003454, IPR036889	P19731	K16244	DSC_04430	1.14.13.244, 1.14.13.243	ko00361, ko00362, ko00623, ko01100, ko01120, ko01220
Phenol hydroxylase P3 protein	Catabolizes phenol, and some of its methylated derivatives. P3 is required for growth on phenol, and for in vitro phenol hydroxylase activity, phenol 2-monooxygenase activity	MetaCyc:MONOMER-12797	H+ + NADPH + O2 + phenol = catechol + H2O + NADP+	dmpN	PF02332, PF04945	-	IPR009078, IPR003430, IPR012348, IPR007029	P19732	K16242	DSC_04425	1.14.13.244, 1.14.13.243	ko00361, ko00362, ko00623, ko01100, ko01120, ko01220
Phenol hydroxylase P4 protein	Catabolizes phenol, and some of its methylated derivatives. P4 is required for growth on phenol, and for in vitro phenol hydroxylase activity, phenol 2-monooxygenase activity	MetaCyc:MONOMER-12798	H+ + NADPH + O2 + phenol = catechol + H2O + NADP+	dmpO	PF04663	-	IPR006756	P19733	K16245	DSC_04420	1.14.13.244, 1.14.13.243	ko00361, ko00362, ko00623, ko01100, ko01120, ko01220
Phenol hydroxylase P5 protein	Catabolizes phenol, and some of its methylated derivatives. P5 is required for growth on phenol, and for in vitro phenol hydroxylase activity, phenol 2-monooxygenase activity	MetaCyc:MONOMER-12799	H+ + NADPH + O2 + phenol = catechol + H2O + NADP+	dmpP	PF00970, PF00111, PF00175	-	IPR036010, IPR001041, IPR006058, IPR012675, IPR008333, IPR017927, IPR039261, IPR001433, IPR017938	P19734	K16246	DSC_04415	1.14.13.244, 1.14.13.243	ko00361, ko00362, ko00623, ko01100, ko01120, ko01220
Metapyrocatechase	This protein is involved in the pathway benzoate degradation via hydroxylation, which is part of Aromatic compound metabolism.	-	catechol + O2 = (2Z,4E)-2-hydroxy-6-oxohexa-2,4-dienoate + H+	dmpB	PF00903	TIGR03211	IPR017624, IPR029068, IPR004360, IPR037523, IPR000486	P17262	K00446	B1209_13675	1.13.11.2	ko00361, ko00362, ko00622, ko00643, ko01100, ko01120, ko01220
2-hydroxymuconic semialdehyde dehydrogenase	2-hydroxymuconic acid semialdehyde can be converted to 2-hydroxypent-2,4-dienoate either directly by the action of 2-hydroxymuconic semialdehyde hydrolase (HMSH) or by the action of three sequential enzymes, the first of which is HMSD.	-	2Z,4E)-2-hydroxy-6-oxohexa-2,4-dienoate + H2O + NAD+ = (2Z,4E)-2-hydroxyhexa-2,4-dienedioate + 2 H+ + NADH	dmpC	PF00171	TIGR03216	IPR016161, IPR016163, IPR016160, IPR029510, IPR016162, IPR015590, IPR017628	P19059	K10217	DSC_09155	1.2.1.32, 1.2.1.85	ko00362, ko00380, ko00622, ko01100, ko01120, ko01220
2-hydroxymuconate semialdehyde hydrolase	Catalyzes the conversion of 2-hydroxymuconate semialdehyde to 2-hydroxypent-2,4-dienoate	-	(2Z,4E)-2-hydroxy-6-oxohexa-2,4-dienoate + H2O = 2-oxopent-4-enoate + formate + H+	dmpD	PF00561	-	IPR029058, IPR000073, IPR000639	P19076	K10216	DSC_09175	3.7.1.9	ko00362, ko00622, ko00643, ko01100, ko01120, ko01220
4-oxalocrotonate decarboxylase	This protein is involved in the pathway benzoate degradation via hydroxylation, which is part of Aromatic compound metabolism.	-	(3E)-2-oxohex-3-enedioate + H+ = 2-oxopent-4-enoate + CO2	dmpH	-	TIGR03218	IPR017630, IPR036663	P49156	K01617	DSC_09165	4.1.1.77	ko00362, ko00621, ko00622, ko01100, ko01120, ko01220
4-hydroxy-2-oxovalerate aldolase	Catalyzes the retro-aldol cleavage of 4-hydroxy-2-oxopentanoate to pyruvate and acetaldehyde. Is involved in the meta-cleavage pathway for the degradation of aromatic compounds such as phenols, cresols and catechols	MetaCyc:MONOMER-12778	(S)-4-hydroxy-2-oxopentanoate = acetaldehyde + pyruvate	dmpG	PF07836, PF00682	TIGR03217	IPR017629, IPR013785, IPR012425, IPR035685, IPR000891	P51016	K01666	BWG_0241	4.1.3.39	ko00360, ko00362, ko00621, ko00622, ko01100, ko01120, ko01220
Acetaldehyde dehydrogenase	Catalyzes the conversion of acetaldehyde to acetyl-CoA, using NAD+ and coenzyme A. Can also act on propanal and butanal to form propanoyl-CoA and butanoyl-CoA, respectively. Is the final enzyme in the meta-cleavage pathway for the degradation of aromatic compounds such as phenols, cresols and catechols. NADP+ can replace NAD+ but the rate of reaction is much slower.	MetaCyc:MONOMER-12780	acetaldehyde + CoA + NAD+ = acetyl-CoA + H+ + NADH	dmpF	PF09290, PF01118	TIGR03215	IPR003361, IPR015426, IPR036291, IPR000534	Q52060	K04073	BWG_0240	1.2.1.10	ko00360, ko00362, ko00620, ko00621, ko00622, ko00650, ko01100, ko01120, ko01220
Phenol 2-monooxygenase	This protein is involved in the pathway phenol degradation, which is part of Aromatic compound metabolism	-	H+ + NADPH + O2 + phenol = catechol + H2O + NADP+	pheA	PF01494	-	IPR002938, IPR036188	P31020	K03380	-	1.14.13.7	ko00623, ko00627, ko01120
catechol 1,2 dioxygenase	Convert catechol into succinate and acetyl-CoA	-	Catechol + O2 = cis,cis-muconate.	pheB	PF00775, PF04444	TIGR02439	IPR007535, IPR012801, IPR000627, IPR015889	P31019	K03381	-	1.13.11.1	ko00361, ko00362, ko00364, ko00623, ko01100, ko01120, ko01220
Phenol 2-hydroxylase component A	oxidoreductase activity, acting on the CH-CH group of donors	MetaCyc:MONOMER-19746	-	pheA1	PF03241, PF11794	-	IPR036250, IPR009100, IPR024677, IPR004925, IPR024719, IPR024674	Q9LAG3	-	-	-	-
Phenol 2-hydroxylase component B	FMN binding	-	-	pheA2	PF01613	-	IPR002563, IPR012349	Q9LAG2	-	OXB_2500	-	-
Phenol-degradation regulator	-	AARO76114:EB_RS08740-MONOMER	-	pdeR	PF02954, PF00158, PF02830, PF06505	-	IPR003593, IPR009057, IPR002197, IPR024096 NO, IPR027417, IPR002078, IPR025662, IPR025943, IPR025944, IPR004096, IPR010523	Q5P474	-	ebA3145	-	-
Biphenyl
Biphenyl 2,3-dioxygenase subunit alpha	catalyzes the stereospecific dihydroxylation of the aromatic ring of biphenyl, yielding a dihydrodiol compound,	RJOS101510:G1G71-7324-MONOMER	Biphenyl + NADH + O2 = (1S,2R)-3-phenylcyclohexa-3,5-diene-1,2-diol + NAD+	bphA1	PF00355, PF00848	-	IPR015879	Q53122	K08689	DSC_08755	1.14.12.18	ko00621, ko01100, ko01120, ko01220
Biphenyl 2,3-dioxygenase subunit beta	catalyzes the stereospecific dihydroxylation of the aromatic ring of biphenyl, yielding a dihydrodiol compound	RJOS101510:G1G71-7323-MONOMER	Biphenyl + NADH + O2 = (1S,2R)-3-phenylcyclohexa-3,5-diene-1,2-diol + NAD+.	bphA2	PF00866	-	IPR000391	Q53123	K15750	DSC_08750	1.14.12.18	ko00621, ko01100, ko01120, ko01220
Biphenyl dioxygenase subunit beta	The beta subunit may be responsible for the substrate specificity of the enzyme.	BXEN266265:BXE_RS42310-MONOMER	Biphenyl + NADH + O2 = (1S,2R)-3-phenylcyclohexa-3,5-diene-1,2-diol + NAD+	bphE	PF00866	-	IPR000391	P37334	K15750	DSC_08750	1.14.12.18	ko00621, ko01100, ko01120, ko01220
Biphenyl 2,3-dioxygenase, ferredoxin component	catalyzes the stereospecific dihydroxylation of the aromatic ring of biphenyl, yielding a dihydrodiol compound	RJOS101510:G1G71-7322-MONOMER	-	bphA3	PF00355	-	IPR017941	Q53124	K18087	ROP_pROB02-01600	-	ko00621, ko01100, ko01120, ko01220
Biphenyl 2,3-dioxygenase, ferredoxin reductase component	catalyzes the stereospecific dihydroxylation of the aromatic ring of biphenyl, yielding a dihydrodiol compound	RJOS101510:G1G71-7321-MONOMER	Reduced ferredoxin + NAD+ = oxidized ferredoxin + NADH	bphA4	PF14759	-	IPR028202	Q0S032	K18088	DSC_09345	1.18.1.3	ko00621, ko01100, ko01120, ko01220
Biphenyl dioxygenase system ferredoxin--NAD(+) reductase component	Part of the electron transfer component of biphenyl dioxygenase, transfers electrons from ferredoxin (BphF) to NADH.	-	Reduced ferredoxin + NAD+ = oxidized ferredoxin + NADH	bphG	PF07992, PF14759		IPR028202, IPR023753	P37337	K18088	DSC_09345	1.18.1.3	ko00621, ko01100, ko01120, ko01220
Cis-2,3-dihydrobiphenyl-2,3-diol dehydrogenase	involved in step 2 of the subpathway that synthesizes 2-hydroxy-2,4-pentadienoate and benzoate from biphenyl.	-	Cis-3-phenylcyclohexa-3,5-diene-1,2-diol + NAD+ = biphenyl-2,3-diol + NADH	bphB	PF00106	-	IPR002347	P08694	K08690	DSC_09350	1.3.1.56	ko00621, ko01100, ko01120, ko01220
Biphenyl-2,3-diol 1,2-dioxygenase	involved in step 3 of the subpathway that synthesizes 2-hydroxy-2,4-pentadienoate and benzoate from biphenyl.	-	Biphenyl-2,3-diol + O2 = 2-hydroxy-6-oxo-6-phenylhexa-2,4-dienoate	bphC	PF00903	-	IPR004360	P08695	K00462	DSC_09355	1.13.11.39	ko00361, ko00621, ko01100, ko01120, ko01220
2-hydroxy-6-oxo-6-phenylhexa-2,4-dienoate hydrolase	Catalyzes an unusual C-C bond hydrolysis of 2-hydroxy-6-oxo-6-phenylhexa-2,4-dienoic acid (HOPDA) to produce benzoic acid and 2-hydroxy-2,4-pentadienoic acid (HPD), step 4	-	2,6-dioxo-6-phenylhexa-3-enoate + H2O = benzoate + 2-oxopent-4-enoate	bphD	PF00561	TIGR03343	IPR000073	Q52011	K10222	DSC_09385	3.7.1.8	ko00621, ko01100, ko01120, ko01220
4-hydroxy-2-oxovalerate aldolase	Catalyzes the reversible retro-aldol cleavage of 4-hydroxy-2-oxovalerate to pyruvate and acetaldehyde	-	(S)-4-hydroxy-2-oxopentanoate = acetaldehyde + pyruvate	bphF	PF03328	-	IPR005000	O05151	K02510	RD1_0304	4.1.2.52	ko00350, ko01120
4-hydroxy-2-oxovalerate aldolase 4	Catalyzes the retro-aldol cleavage of both 4-hydroxy-2-oxopentanoate (HOPA) and 4-hydroxy-2-oxohexanoate (HOHA) to pyruvate and acetaldehyde or propanaldehyde, respectively	-	(S)-4-hydroxy-2-oxopentanoate = acetaldehyde + pyruvate, (S)-4-hydroxy-2-oxohexanoate = propanal + pyruvate	bphI	PF07836, PF00682	TIGR03217	IPR012425, IPR000891	P51015	K18365	DSC_09375	4.1.3.39, 4.1.3.43	ko00362, ko00621, ko00622, ko01100, ko01120, ko01220
Acetaldehyde dehydrogenase 4	Catalyzes the conversion of acetaldehyde or propanal to acetyl-CoA or propanoyl-CoA, respectively, using NAD+ and coenzyme A	-	Acetaldehyde + CoA + NAD+ = acetyl-CoA + NADH Propanal + CoA + NAD+ = propanoyl-CoA + NADH	bphJ	PF09290	TIGR03215	IPR015426	Q79AF6	K18366	DSC_09370	1.2.1.10, 1.2.1.87	ko00362, ko00620, ko00621, ko00622, ko00650, ko01100, ko01120, ko01220
HTH-type transcriptional regulator cynR Cyn operon transcriptional activator	-	-	-	bphR1	PF03466	-	IPR005119	V6A8K1	-	USDA257_c26520	-	-
Naphthalene
Naphthalene 1,2-dioxygenase system ferredoxin--NAD(P)(+), reductase component	Component of the naphthalene dioxygenase (NDO) multicomponent enzyme system which catalyzes the incorporation of both atoms of molecular oxygen into naphthalene to form cis-(1R,2S)-dihydroxy-1,2-dihydronaphthalene (PubMed:2294092, PubMed:7037744, PubMed:10692370). Ferredoxin reductase catalyzes the transfer of electrons from NADH to ferredoxin (NdoA)	MetaCyc:MONOMER-12800	2 reduced [2Fe-2S] ferredoxin + NAD(P)+ + H+ = 2 oxidized [2Fe-2S] ferredoxin + NAD(P)H	ndoR (nahAa)	PF00970, PF00111, PF00175	-	IPR036010, IPR001041, IPR006058, IPR012675, IPR008333, IPR017927, IPR001709, IPR039261, IPR001433, IPR001221, IPR017938	Q52126	K14581	AAA25904	1.18.1.7	ko00624, ko00626, ko00627, ko00633, ko00642, ko01100, ko01120, ko01220
Naphthalene 1,2-dioxygenase system, ferredoxin component	Component of the naphthalene dioxygenase (NDO) multicomponent enzyme system which catalyzes the incorporation of both atoms of molecular oxygen into naphthalene to form cis-(1R,2S)-dihydroxy-1,2-dihydronaphthalene. Functions as an intermediate electron transfer protein via a specific interaction with iron sulfur protein components (ISP) (NdoB and NdoC). Also able to catalyze the cis-dihydroxylati…	MetaCyc:MONOMER-12801	-	ndoA (nahAb)	PF00355	-	IPR017941, IPR036922	P0A185	K14578	AAA25905	-	ko00624, ko00626, ko00627, ko00633, ko00642, ko01100, ko01120, ko01220
Naphthalene 1,2-dioxygenase system, large oxygenase component	Component of the naphthalene dioxygenase (NDO) multicomponent enzyme system which catalyzes the incorporation of both atoms of molecular oxygen into naphthalene to form cis-(1R,2S)-dihydroxy-1,2-dihydronaphthalene. The alpha subunit has a catalytic role in the holoenzyme. Also able to catalyze the cis-dihydroxylation of biphenyl and phenanthrene	MetaCyc:MONOMER-12802	Naphthalene + NADH + O2 = (1R,2S)-1,2-dihydronaphthalene-1,2-diol + NAD+	ndoB (nahAc)	PF00355, PF00848	-	IPR017941, IPR015879, IPR001663	P0A110	K14579	ND055	1.14.12.12, 1.14.12.23, 1.14.12.24	ko00624, ko00626, ko00627, ko00633, ko00642, ko01100, ko01120, ko01220
Naphthalene 1,2-dioxygenase system, small oxygenase component	Component of the naphthalene dioxygenase (NDO) multicomponent enzyme system which catalyzes the incorporation of both atoms of molecular oxygen into naphthalene to form cis-(1R,2S)-dihydroxy-1,2-dihydronaphthalene. The beta subunit seems to have a structural role in the holoenzyme. Also able to catalyze the cis-dihydroxylation of biphenyl and phenanthrene	MetaCyc:MONOMER-12803	-	ndoC (nahAd)	PF00866	-	IPR032710, IPR000391	P0A112	K14580	ND056	1.14.12.12, 1.14.12.23, 1.14.12.24	ko00624, ko00626, ko00627, ko00633, ko00642, ko01100, ko01120, ko01220
1,2-dihydroxy-1,2-dihydronaphthalene dehydrogenase	Catalyzes the oxidation of naphthalene dihydrodiol into 1,2-dihydroxynaphthalene	-	(1R,2S)-1,2-dihydronaphthalene-1,2-diol + NAD+ = naphthalene-1,2-diol + NADH, Cis-1,2-dihydroxy-1,2-dihydrodibenzothiophene + NAD+ = 1,2-dihydroxydibenzothiophene + NADH.	nahB	-	-	IPR036291, IPR002347	P0A169	K14582	ND057	1.3.1.29, 1.3.1.60	ko00624, ko00626, ko01100, ko01120, ko01220
1,2-dihydroxynaphthalene dioxygenase	Involved in the naphthalene catabolic pathway. Catalyzes the meta-cleavage of 1,2-dihydroxynaphthalene (1,2-DHN) to yield 2-hydroxychromene-2-carboxylic acid (By similarity)	-	Naphthalene-1,2-diol + O2 = 2-hydroxy-2H-chromene-2-carboxylate.	nahC	PF00903	-	IPR029068, IPR004360, IPR037523, IPR000486	P0A109	K14583	ND059	1.13.11.56	ko00626, ko01100, ko01120, ko01220
2-hydroxychromene-2-carboxylate isomerase	Involved in the naphthalene catabolic pathway. Catalyzes the reversible glutathione-dependent isomerization of 2-hydroxychromene-2-carboxylate (HCCA) to trans-O-hydroxybenzylidenepyruvate (THBPA)	MetaCyc:MONOMER-12808	2-hydroxy-2H-chromene-2-carboxylate = (3E)-4-(2-hydroxyphenyl)-2-oxobut-3-enoate	nahD	PF01323	-	IPR001853, IPR014440, IPR036249	Q51948	K14584	ND062	5.99.1.4	ko00626, ko01100, ko01120, ko01220
Trans-O-hydroxybenzylidenepyruvate hydratase-aldolase	Involved in the naphthalene upper catabolic pathway. Catalyzes the transformation of trans-O-hydroxybenzylidenepyruvate (THBPA) to salicylaldehyde and pyruvate. The reaction is reversible. Can also use substrate which carry trans-alpha,beta-unsaturated keto acid side chain and adjacent hydroxyl group such as trans-4-(3-hydroxy-2-thianaphthenyl)-2-oxo-but-3-enoate, trans-4-(3-hydroxy-2-benzofurany…	-	(3E)-4-(2-hydroxyphenyl)-2-oxobut-3-enoate + H2O = salicylaldehyde + pyruvate	nahE	PF00701	-	IPR013785, IPR002220	Q51947	K14585	ND061	4.1.2.45	ko00626, ko01100, ko01120, ko01220
NAD-dependent salicylaldehyde dehydrogenase	Dehydrogenation of salicylaldehyde to salicylate	MetaCyc:MONOMER-12810	Salicylaldehyde + NAD+ + H2O = salicylate + NADH.	nahF	PF00171	-	IPR016161, IPR016163, IPR029510, IPR016162, IPR015590	P0A391	K00152	ND058	1.2.1.65	ko00626, ko01100, ko01120, ko01220
Salicylate hydroxylase	Convert salicylate into catechol/gentisate	MetaCyc:MONOMER-12811	Salicylate + NADH + O2 = catechol + NAD+ + H2O + CO2.	nahG	PF01494	-	IPR002938, IPR036188, IPR017631	P23262	K00480	ND016	1.14.13.1	ko00621, ko00624, ko00626, ko01100, ko01120, ko01220
Metapyrocatechase (catechol oxygenase)	Oxidation of catechol to 2-hydroxymuconic semialdehyde	-	Catechol + O2 = 2-hydroxymuconate-6-semialdehyde	nahH	PF00903	TIGR03211	IPR017624, IPR029068, IPR004360, IPR037523, IPR000486	P08127	K00446	ND089	1.13.11.2	ko00361, ko00362, ko00622, ko00643, ko01100, ko01120, ko01220
Hydroxymuconic semialdehyde hydrolase	Convert Hydrolyse 2-hydroxymuconic semialdehyde to 2-Oxo-4-pentenoic acid	-	-	nahN	PF00561	-	IPR029058, IPR000073, IPR000639	Q6XUR7	K10216	ND087	3.7.1.9	ko00362, ko00622, ko00643, ko01100, ko01120, ko01220
2-hydroxymuconic semialdehyde dehydrogenase	Produce 2-hydroxymuconic acid from hydroxymuconic semialdehyde	-	-	nahI	PF00171	TIGR03216	IPR016161, IPR016163, IPR016160, IPR029510, IPR016162, IPR015590, IPR017628	Q1XGK8	K10217	ND088	1.2.1.32, 1.2.1.85	ko00362, ko00380, ko00622, ko01100, ko01120, ko01220
2-hydroxymuconate tautomerase	Catalyzes the ketonization of 2-hydroxymuconate stereoselectively to yield 2-oxo-3-hexenedioate.	-	(2Z,4E)-2-hydroxyhexa-2,4-dienedioate = (3E)-2-oxohex-3-enedioate.	nahJ	PF01361	TIGR00013	IPR004370, IPR014347, IPR018191	Q9Z431	K01821	ND082	5.3.2.6	ko00362, ko00621, ko00622, ko01100, ko01120, ko01220
4- oxalocrotonate decarboxylase	Convert 4-oxalocrotonic acid into 2-Oxo-4-pentenoic acid	-	-	nahK	-	TIGR03218	IPR017630	Q1XGK3	K01617	ND083	4.1.1.77	ko00362, ko00621, ko00622, ko01100, ko01120, ko01220
2-Oxo-4-pentenoate hydratase	Convert 2-Oxo-4-pentenoic acid to 4-hydroxy-2-oxovaleric acid	-	-	nahL	PF01557	TIGR03220	IPR017632	Q1XGK6	K18364	ND086	4.2.1.80, 4.2.1.132	ko00362, ko00621, ko00622, ko01100, ko01120, ko01220
4-hydroxy-2-oxovalerate aldolase	Catalyzes the retro-aldol cleavage of 4-hydroxy-2-oxopentanoate to pyruvate and acetaldehyde. Is involved in the meta-cleavage pathway for the degradation of aromatic compounds (By similarity).	-	(S)-4-hydroxy-2-oxopentanoate = acetaldehyde + pyruvate.	nahM	PF07836, PF00682	TIGR03217	IPR017629, IPR013785, IPR012425, IPR035685, IPR000891	P51017	K18365	ND084	4.1.3.39, 4.1.3.43	ko00362, ko00621, ko00622, ko01100, ko01120, ko01220
Acetaldehyde dehydrogenase	Catalyzes the conversion of acetaldehyde to acetyl-CoA, using NAD+ and coenzyme A. Is the final enzyme in the meta-cleavage pathway for the degradation of aromatic compounds	-	Acetaldehyde + CoA + NAD+ = acetyl-CoA + NADH	nahO	PF09290, PF01118	TIGR03215	IPR003361, IPR015426, IPR036291	Q6XUR9	K18366	ND085	1.2.1.10, 1.2.1.87	ko00362, ko00620, ko00621, ko00622, ko00650, ko01100, ko01120, ko01220
Dibenzothiophene metabolism operon protein NahQ/DoxH	May be involved in the conversion of 2-hydroxy-4-(2'-oxo-3,5-cyclohexadienyl)-buta-2,4-dienoate to cis-O-hydroxybenzylidenepyruvate. DoxH and DoxJ encode different enzymes that may have interchangeable functions	-	-	nahQ	PF03922	-	IPR005618	Q51946	K07275	ND060	-	-
catechol 1,2 dioxygenase	Convert catechol into succinate and acetyl-CoA	ASP62977:ACIAD_RS06660-MONOMER	Catechol + O2 = cis,cis-muconate.	catA	PF00775, PF04444	TIGR02439	IPR007535, IPR012801, IPR000627, IPR015889	P07773	K03381	ND015	1.13.11.1	ko00361, ko00362, ko00364, ko00623, ko01100, ko01120, ko01220
cis-muconate lactonising enzyme	Convert catechol into succinate and acetyl-CoA, Catalyzes a syn cycloisomerization	ASP62977:ACIAD_RS06680-MONOMER	muconolactone = cis,cis-muconate	catB	PF13378, PF02746	TIGR02534	IPR013370, IPR036849, IPR029017, IPR034390, IPR029065, IPR018110, IPR013342, IPR013341	Q43931	K01856	N297_2580	5.5.1.1	ko00361, ko00362, ko00364, ko00623, ko01100, ko01120, ko01220
Muconolactone Delta-isomerase	-	-	muconolactone = 5-oxo-4,5-dihydrofuran-2-acetate	catC	PF02426	TIGR03221	IPR003464	Q43932	K03464	ACIAD1447	5.3.3.4	ko00362,ko01100, ko01120, ko01220
Gentisate 1,2-dioxygenas	Catalyzes the oxygen-dependent ring fission of gentisate between the carboxyl and proximal hydroxyl groups at positions 1 and 2 of the aromatic ring to form maleylpyruvate. Can also catalyze oxidation of alkyl- and halogenated gentisates. Exhibits higher affinity for 3-substituted gentisates than for gentisate but has higher activity with gentisate	MetaCyc:MONOMER-14769	2,5-dihydroxybenzoate + O2 = maleylpyruvate.	nagI	PF07883	-	IPR013096, IPR014710, IPR011051	O86041	K00450	N297_2541	1.13.11.4	ko00350, ko01100, ko01120
Fumarylpyruvate hydrolase	Involved in the catabolism of gentisate (2,5-dihydroxybenzoate) a key intermediates in the aerobic pathways for the metabolism of a large number of aromatic compoun such as naphthalene. Catalyzes the hydrolytic cleavage of fumarylpyruvate to form fumarate and pyruvate	MetaCyc:MONOMER-14771	3-fumarylpyruvate + H2O = fumarate + pyruvate.	nagK	PF01557	-	IPR011234, IPR036663	O86042	K16165	PPM_2539	3.7.1.20	ko00350, ko01100, ko01120
Maleylpyruvate isomerase	Catalyzes the GSH-dependent isomerization of maleylpyruvate to fumarylpyruvate which is subsequently processed by NagK to form pyruvate and fumarate	MetaCyc:MONOMER-14770	3-maleylpyruvate = 3-fumarylpyruvate.	nagL	PF13417	TIGR01262	IPR010987, IPR036282, IPR004045, IPR005955, IPR034330, IPR034333, IPR036249	O86043	K01801	XBW1_2122	5.2.1.4	ko00350, ko01100, ko01120
