## Supplementary Table S4 for "Genome-resolved analyses show an extensive diversification in key aerobic hydrocarbon-degrading enzymes across bacteria and archaea"

### Sheet: GTDB R89 Bacteria and Archaea
GTDB release 89 Bacteria and Archaea
Domain Bacteria	Bacteria Phylum	Number of genomes in each phylum	Percent	Domain Archaea	Archaea Phylum	Number of genomes in each phylum	Percent
	Proteobacteria	65677	45.76		Halobacterota	758	31.69
	Firmicutes	36312	25.3		Thermoplasmatota	628	26.25
	Actinobacteriota	14912	10.39		Crenarchaeota	395	16.51
	Bacteroidota	5620	3.92		Euryarchaeota	309	12.92
	Firmicutes_A	5049	3.52		Nanoarchaeota	172	7.19
	Campylobacterota	3912	2.73		Micrarchaeota	40	1.67
	Patescibacteria	2469	1.72		Iainarchaeota	14	0.59
	Cyanobacteria	1158	0.81		Asgardarchaeota	14	0.59
	Spirochaetota	1096	0.76		Altiarchaeota	14	0.59
	Verrucomicrobiota	713	0.5		Aenigmarchaeota	13	0.54
	Acidobacteriota	630	0.44		Nanohaloarchaeota	12	0.5
	Chloroflexota	546	0.38		Huberarchaeaota	9	0.38
	Firmicutes_I	532	0.37		Hydrothermarchaeota	6	0.25
	Verrucomicrobiota_A	414	0.29		UAP2	5	0.21
	Desulfobacterota	352	0.25		Hadarchaeota	2	0.08
	Planctomycetota	332	0.23		EX4484-52	1	0.04
	Firmicutes_C	318	0.22			2392
	Firmicutes_B	264	0.18
	Fusobacteriota	227	0.16
	Nitrospirota	158	0.11
	Gemmatimonadota	156	0.11
	Myxococcota	155	0.11
	Marinisomatota	145	0.1
	Desulfobacterota_A	141	0.1
	Thermotogota	131	0.09
	Bdellovibrionota	130	0.09
	Omnitrophota	119	0.08
	Elusimicrobiota	118	0.08
	Desulfuromonadota	103	0.07
	Deinococcota	102	0.07
	Synergistota	98	0.07
	Firmicutes_G	91	0.06
	Fibrobacterota	88	0.06
	Methylomirabilota	67	0.05
	Eremiobacterota	65	0.05
	Dormibacterota	63	0.04
	Chloroflexota_A	60	0.04
	Cloacimonadota	58	0.04
	Armatimonadota	58	0.04
	Margulisbacteria	51	0.04
	SAR324	49	0.03
	Firmicutes_F	39	0.03
	Firmicutes_E	38	0.03
	Aquificota	36	0.03
	Firmicutes_K	33	0.02
	Nitrospinota	32	0.02
	Dependentiae	31	0.02
	Firmicutes_D	30	0.02
	Nitrospirota_A	29	0.02
	GWC2-55-46	26	0.02
	UBA10199	24	0.02
	Caldatribacteriota	22	0.02
	Bipolaricaulota	22	0.02
	Binatota	22	0.02
	Latescibacterota	21	0.01
	MBNT15	17	0.01
	WOR-3_B	17	0.01
	Deferribacterota	17	0.01
	Edwardsbacteria	16	0.01
	Caldisericota	16	0.01
	Dadabacteria	16	0.01
	Poribacteria	14	0.01
	Zixibacteria	14	0.01
	Fermentibacterota	11	0.01
	Bdellovibrionota_B	11	0.01
	Desantisbacteria	9	0.01
	CG2-30-70-394	7	0
	UBA9089	7	0
	O2-12-FULL-43-9	7	0
	Krumholzibacteriota	7	0
	WOR-3	7	0
	KSB1	7	0
	CG2-30-53-67	6	0
	Schekmanbacteria	6	0
	Hydrogenedentota	6	0
	UBA8248	6	0
	Delongbacteria	6	0
	Riflebacteria	6	0
	Dictyoglomota	5	0
	Coprothermobacterota	5	0
	WOR-3_A	5	0
	Calescibacterota	4	0
	Firestonebacteria	4	0
	UBP7	4	0
	Goldbacteria	4	0
	UBP6	4	0
	CG03	4	0
	UBP3	4	0
	TA06	3	0
	Chloroflexota_B	3	0
	DTU030	3	0
	Ratteibacteria	3	0
	Wallbacteria	3	0
	Thermodesulfobiota	3	0
	FCPU426	3	0
	Calditrichota	3	0
	UBA6262	3	0
	Deferrisomatota	3	0
	Sumerlaeota	3	0
	BMS3Abin14	3	0
	Firmicutes_H	3	0
	Moduliflexota	3	0
	UBP4	2	0
	Bdellovibrionota_A	2	0
	Lindowbacteria	2	0
	UBP13	2	0
	UBA8481	2	0
	Firmicutes_J	2	0
	Eisenbacteria	2	0
	SZUA-182	2	0
	AABM5-125-24	2	0
	Chrysiogenetota	2	0
	UBP17	2	0
	Tectomicrobia	2	0
	UBP14	2	0
	AB1-6	2	0
	ARS69	1	0
	Thermosulfidibacterota	1	0
	GCA-001730085	1	0
	TA06_A	1	0
	SM23-31	1	0
	UBP7_A	1	0
	UBP18	1	0
	Muirbacteria	1	0
	UBP15	1	0
	SZUA-79	1	0
	Gemmatimonadota_A	1	0
	4572-55	1	0
	OLB16	1	0
	RBG-13-61-14	1	0
	RBG-13-66-14	1	0
	Aerophobota	1	0
	UBA2233	1	0
	FEN-1099	1	0
	RUG730	1	0
		143512

### Sheet: AnnoTree Bacteria and Archaea
Annotree website
Domain Bacteria	Phylum (domain Bacteria)	Number of genomes in clade	Percent	Domain Archaea	Phylum (domain Aacteria)	Number of genomes in clade	Percent
	Proteobacteria	7630	32.54		Halobacterota	411	32.99
	Actinobacteriota	3118	13.3		Thermoplasmatota	287	23.03
	Bacteroidota	2843	12.13		Crenarchaeota	218	17.5
	Firmicutes_A	1886	8.04		Euryarchaeota	150	12.04
	Firmicutes	1878	8.01		Nanoarchaeota	101	8.11
	Patescibacteria	1031	4.4		Micrarchaeota	15	1.2
	Cyanobacteria	654	2.79		Asgardarchaeota	14	1.12
	Verrucomicrobiota	358	1.53		Iainarchaeota	12	0.96
	Chloroflexota	350	1.49		Nanohaloarchaeota	11	0.88
	Acidobacteriota	340	1.45		Altiarchaeota	10	0.8
	Firmicutes_I	283	1.21		Aenigmarchaeota	7	0.56
	Campylobacterota	254	1.08		Hydrothermarchaeota	5	0.4
	Planctomycetota	240	1.02		UAP2	3	0.24
	Desulfobacterota	235	1		Hadarchaeota	2	0.16
	Spirochaetota	235	1			1246
	Firmicutes_B	158	0.67
	Firmicutes_C	153	0.65
	Myxococcota	113	0.48
	Desulfobacterota_A	103	0.44
	Nitrospirota	91	0.39
	Marinisomatota	88	0.38
	Desulfuromonadota	81	0.35
	Bdellovibrionota	78	0.33
	Gemmatimonadota	76	0.32
	Deinococcota	69	0.29
	Omnitrophota	65	0.28
	Elusimicrobiota	62	0.26
	Fusobacteriota	54	0.23
	Thermotogota	54	0.23
	Verrucomicrobiota_A	46	0.2
	Fibrobacterota	45	0.19
	Synergistota	42	0.18
	Methylomirabilota	40	0.17
	Firmicutes_G	38	0.16
	Chloroflexota_A	32	0.14
	Dormibacterota	32	0.14
	Eremiobacterota	30	0.13
	Firmicutes_K	30	0.13
	Armatimonadota	29	0.12
	Aquificota	26	0.11
	Firmicutes_E	25	0.11
	Cloacimonadota	23	0.1
	Dependentiae	22	0.09
	Nitrospinota	22	0.09
	Margulisbacteria	21	0.09
	SAR324	21	0.09
	Firmicutes_F	20	0.09
	Firmicutes_D	19	0.08
	Binatota	15	0.06
	Caldatribacteriota	15	0.06
	Dadabacteria	14	0.06
	Deferribacterota	14	0.06
	Latescibacterota	12	0.05
	Zixibacteria	12	0.05
	Bipolaricaulota	11	0.05
	Bdellovibrionota_B	10	0.04
	Caldisericota	10	0.04
	MBNT15	9	0.04
	GWC2-55-46	8	0.03
	Poribacteria	8	0.03
	UBA10199	8	0.03
	WOR-3_B	8	0.03
	Fermentibacterota	6	0.03
	KSB1	6	0.03
	WOR-3	6	0.03
	Krumholzibacteriota	5	0.02
	Riflebacteria	5	0.02
	Delongbacteria	4	0.02
	Edwardsbacteria	4	0.02
	Hydrogenedentota	4	0.02
	Nitrospirota_A	4	0.02
	UBA8248	4	0.02
	UBP3	4	0.02
	WOR-3_A	4	0.02
	BMS3Abin14	3	0.01
	CG03	3	0.01
	Coprothermobacterota	3	0.01
	Deferrisomatota	3	0.01
	Dictyoglomota	3	0.01
	Firmicutes_H	3	0.01
	Goldbacteria	3	0.01
	Moduliflexota	3	0.01
	O2-12-FULL-43-9	3	0.01
	Schekmanbacteria	3	0.01
	Sumerlaeota	3	0.01
	UBA9089	3	0.01
	UBP6	3	0.01
	AABM5-125-24	2	0.01
	AB1-6	2	0.01
	Calditrichota	2	0.01
	Calescibacterota	2	0.01
	Chrysiogenetota	2	0.01
	Desantisbacteria	2	0.01
	Eisenbacteria	2	0.01
	FCPU426	2	0.01
	Firestonebacteria	2	0.01
	Firmicutes_J	2	0.01
	SZUA-182	2	0.01
	Tectomicrobia	2	0.01
	Thermodesulfobiota	2	0.01
	UBA6262	2	0.01
	UBP14	2	0.01
	UBP17	2	0.01
	UBP7	2	0.01
	Wallbacteria	2	0.01
	GB_GCA_001567115.1	1	0
	GB_GCA_001303705.1	1	0
	GB_GCA_001304035.1	1	0
	GB_GCA_001513125.1	1	0
	GB_GCA_001730085.1	1	0
	GB_GCA_001774505.1	1	0
	GB_GCA_001873285.1	1	0
	GB_GCA_002342225.1	1	0
	GB_GCA_002347965.1	1	0
	GB_GCA_002410925.1	1	0
	GB_GCA_002428325.1	1	0
	GB_GCA_002433065.1	1	0
	GB_GCA_002478245.1	1	0
	GB_GCA_002869225.1	1	0
	GB_GCA_003170555.1	1	0
	GB_GCA_003232385.1	1	0
	GB_GCA_900321865.1	1	0
	RS_GCF_001547735.1	1	0
		23446
