## Supplementary Table S5 for "Genome-resolved analyses show an extensive diversification in key aerobic hydrocarbon-degrading enzymes across bacteria and archaea"

### Sheet: Initial_HC_degrading_genes
	Compound	Name of key enzyme_KO query	Activity	Pfam_query	Number of genomes hits in Bacteria	Number of genomes hits in Archaea
aliphatic aerobic	(shortchain alkane, C5-C15)	alkB/alkM_K00496	alkane monooxygenase,Rubredoxin-dependent	PF00487	2432	1
	(longchain alkane, >C15)	ladA_K20938	alkane monooxygenase,flavin-dependent	PF00296	2235	64
cycloalkane	cyclododecane/cyclopentane (cyclohexane)	cddA/chnB_K03379	cyclododecane/cyclopentane (cyclohexane) monooxygenase	PF00743	3573	11
aromatic aerobic	benzene/toluene	xylX(benA)_K05549	Toluate/benzoate 1,2-dioxygenase subunit alpha	PF00355, PF00848	1333	-
	benzene/toluene	todC1 (bnzA)_K03268	Benzene 1,2-dioxygenase subunit alpha	PF00848, PF00355	71	-
	benzene/toluene	tmoA_K15760	Toluene-4-monooxygenase system,hydroxylase component,alpha subunit	PF02332	201	7
	xylene	xylM_K15757	xylene monooxygenase	PF00487	27	-
	phenol	pheA_K03380	Phenol 2-monooxygenase	PF01494	1012	-
	Biphenyl	bphA1_K08689	Biphenyl 2,3-dioxygenase subunit alpha	PF00355, PF00848	75	-
	naphthalene & phenanthrene	ndoB (nahAc)_K14579	Naphthalene 1,2-dioxygenase system, large oxygenase component	PF00355, PF00848	35	-
